# State-dependent geometric constraints reveal a regulatory gate in hematopoietic progenitors

**DOI:** 10.64898/2025.12.31.697210

**Authors:** Roberto Navarro Quiroz, Elkin Navarro Quiroz

**Affiliations:** Center for Research in Critical Dynamics, Barranquilla, Colombia; Universidade Estadual Paulista (UNESP), Instituto de Química, Araraquara, Brazil; Universidad Simón Bolívar, Centro de Investigaciones en Ciencias de la Vida (CICV), Barranquilla, Colombia

## Abstract

Single-cell multiome technologies have revealed geometric constraints in the joint distribution of chromatin accessibility and gene expression—regions termed “forbidden zones” that are systematically underpopulated. These patterns are particularly prominent in progenitor cells, leading to interpretations that developmental plasticity involves reduced informational coupling between epigenetic and transcriptional layers. Here, we characterize these geometric constraints in human bone marrow hematopoiesis (GSE194122; N=13 donors, 69,249 cells) and directly test whether they imply informational independence. We demonstrate that forbidden zones are robust, reproducible, and strongly enriched in progenitor populations (5- to 8-fold enrichment; Fisher’s exact test, FDR < 10^−10^). However, mutual information (MI) analysis using donor-level inference, within-donor residualization, and blocked permutation null models reveals a negative but informative result: progenitors exhibit *higher*, not lower, chromatin-transcription coupling than differentiated cells (median ΔMI = +0.0085; all 5 valid donors show positive ΔMI; Wilcoxon p = 1.0 for H_0_: ΔMI < 0). This falsifies the hypothesis that geometric constraints reflect informational dissociation. We propose that forbidden zones constitute a “regulatory gate”—a topological organization where geometric restriction coexists with efficient informational coupling. Progenitors operate in a high-precision regime where chromatin state tightly constrains transcriptional potential. These findings establish geometric gating as a principle of developmental regulation and caution against inferring information-theoretic properties from visualization alone.

**eLife Digest:** Cells read their genetic instructions through two coordinated processes: first, DNA becomes accessible by unwrapping from its protein packaging, then the cell copies the relevant genes into RNA messages. New technologies can now measure both processes simultaneously in thousands of individual cells. When scientists plot these measurements together, they observe a curious pattern: certain combinations almost never occur. In particular, cells rarely maintain highly accessible DNA while producing very little RNA—creating geometric “forbidden zones” in the data.

A popular interpretation suggested that stem cells and early progenitors operate in a “disconnected” regulatory mode, where DNA accessibility provides no information about gene activity. We tested this idea using rigorous mathematical tools from information theory. Contrary to expectation, we found that progenitor cells exhibit *tighter*, not looser, connections between DNA accessibility and RNA production. The geometric forbidden zones are real, but they do not reflect regulatory disorder. Instead, progenitors operate a precisely tuned “regulatory gate” that constrains which accessibility–expression combinations are permitted while maintaining efficient information transfer within those boundaries. This distinction matters for understanding how stem cells balance flexibility with control during blood cell development.
