## Supplementary material for "State-dependent geometric constraints reveal a regulatory gate in hematopoietic progenitors": data supplementary: Fig1_QC_metrics.tsv

Donor	n_cells	median_rna_counts	median_atac_counts
site1_donor1_multiome	6224	3318.764	3078.0
site1_donor2_multiome	6740	2785.9546	3418.5
site1_donor3_multiome	4279	3238.2512	3464.0
site2_donor1_multiome	4220	3574.6318	2604.0
site2_donor4_multiome	6111	3481.3967	2320.0
site2_donor5_multiome	4895	3881.7322	2745.0
site3_donor10_multiome	6781	2401.9443	3625.0
site3_donor3_multiome	4325	1768.9169	4765.0
site3_donor6_multiome	1679	3666.2144	2719.0
site3_donor7_multiome	1771	3354.9155	2189.0
site4_donor1_multiome	8023	1322.9163	3906.0
site4_donor8_multiome	9876	1445.2833	3581.0
site4_donor9_multiome	4325	1212.8063	3980.0
