## Supplementary material for "State-dependent geometric constraints reveal a regulatory gate in hematopoietic progenitors": data supplementary: Fig3_Enrichment.tsv

Cell Type	% Violators	Count	Violators
cDC2	33.33333333333333	24	8
G/M prog	32.55813953488372	86	28
MK/E prog	31.25	80	25
Lymph prog	27.68166089965398	289	80
Proerythroblast	26.5625	192	51
HSC	11.11111111111111	72	8
Transitional B	4.612546125461255	542	25
CD16+ Mono	2.5974025974025974	154	4
CD8+ T	2.360248447204969	805	19
B1 B	2.0408163265306123	98	2
Naive CD20+ B	1.89520624303233	897	17
CD4+ T naive	1.6528925619834711	121	2
CD4+ T activated	1.342281879194631	149	2
CD8+ T naive	0.91324200913242	219	2
NK	0.8733624454148471	458	4
Erythroblast	0.0	90	0
Normoblast	0.0	30	0
