## Supplementary material for "State-dependent geometric constraints reveal a regulatory gate in hematopoietic progenitors": data supplementary: Fig_MI_Null_vs_Emp.tsv

donor	state_label	mi_k10_mean	mi_null_mean	mi_null_sd
site1_donor1_multiome	CD14+ Mono	0.0222054499829695	0.006557962974988	0.0086037560739529
site1_donor1_multiome	CD4+ T activated	0.0263274088757672	0.0063267585472153	0.0085132438663547
site1_donor1_multiome	CD4+ T naive	0.0406154371161875	0.0070027958899074	0.0100401725529556
site1_donor1_multiome	CD8+ T	0.0550069805503605	0.0066562234819357	0.0091168837549768
site1_donor1_multiome	Erythroblast	0.0822016465718507	0.0070099655552672	0.0088807625449707
site1_donor1_multiome	NK	0.0405276664736939	0.0069453325352374	0.0098452168739604
site1_donor1_multiome	Differentiated	0.0709017780551832	0.0053319330394215	0.0062123733145223
site1_donor2_multiome	CD14+ Mono	0.0427565470288415	0.006868091025927	0.0094459282004035
site1_donor2_multiome	CD4+ T activated	0.0325402080903751	0.006815584976007	0.0091621785915437
site1_donor2_multiome	CD4+ T naive	0.0138170302440308	0.0058911060235881	0.0074873892157111
site1_donor2_multiome	CD8+ T	0.0274858097982582	0.0056464486241135	0.0068905036914578
site1_donor2_multiome	NK	0.0	0.0062580798537708	0.0081762654846762
site1_donor2_multiome	Differentiated	0.0467771341597114	0.0054652705968061	0.0064056362367599
site1_donor3_multiome	CD4+ T naive	0.0272472009527309	0.0078031928234056	0.0105322053212536
site1_donor3_multiome	CD8+ T	0.0044098064206306	0.0067489978829692	0.008229814091628
site1_donor3_multiome	NK	0.0209089289668673	0.0076517972958825	0.0100007121411696
site1_donor3_multiome	Differentiated	0.0355001744949063	0.0065241411029241	0.0067725526418537
site2_donor1_multiome	CD14+ Mono	0.0109322609774951	0.0070966732813757	0.0079935076590149
site2_donor1_multiome	Differentiated	0.0169473979141921	0.0064633549214867	0.0067937447825566
site2_donor4_multiome	CD14+ Mono	0.020293604299713	0.0060992308201417	0.0078755059639854
site2_donor4_multiome	Erythroblast	0.0148762284178101	0.0060929458346252	0.0071680825577971
site2_donor4_multiome	Naive CD20+ B	0.0295210684130964	0.0069670721224165	0.0097137268462176
site2_donor4_multiome	Normoblast	0.0330479552989064	0.007083890529052	0.0096858731031288
site2_donor4_multiome	Progenitor	0.0199914387780761	0.0065873157311991	0.0087143347784409
site2_donor4_multiome	Differentiated	0.0182985585735911	0.0054318669146683	0.0063465472605699
site2_donor5_multiome	CD14+ Mono	0.0391605707953948	0.0061540200299532	0.0070520293984808
site2_donor5_multiome	CD8+ T	0.0	0.0069898520517821	0.0093545729458402
site2_donor5_multiome	NK	0.0179854528406968	0.0067870801728254	0.0087134607156584
site2_donor5_multiome	Differentiated	0.0280661028624293	0.0060755649438532	0.0065519555580115
site3_donor10_multiome	CD14+ Mono	0.0494430335957822	0.0056176975464882	0.0067866931637782
site3_donor10_multiome	NK	0.0546778447511417	0.0073666465117277	0.0103404123110422
site3_donor10_multiome	Progenitor	0.0955714943290635	0.0059818157191274	0.0076337076712796
site3_donor10_multiome	Differentiated	0.0108749904133672	0.0052029924635693	0.0062375290291919
site3_donor3_multiome	CD14+ Mono	0.0325091822967653	0.0068903624275368	0.0089109694177434
site3_donor3_multiome	Differentiated	0.0148944019725707	0.0063827519066546	0.0067874838513627
site3_donor6_multiome	Differentiated	0.0276706961149075	0.0113942802960182	0.009052325512391
site3_donor7_multiome	CD14+ Mono	0.0749851733757491	0.0092886977797656	0.0106722057239899
site3_donor7_multiome	Differentiated	0.0407516765123352	0.0113373772686113	0.0085204932256711
site4_donor1_multiome	CD14+ Mono	0.0225233413849021	0.0057752847598164	0.0078206128971381
site4_donor1_multiome	CD4+ T activated	0.0548575959864612	0.00697504492582	0.009903991079489
site4_donor1_multiome	CD8+ T	0.0	0.0064451190147184	0.0088714851507458
site4_donor1_multiome	NK	0.0117068500757255	0.005710751092704	0.0074773056018886
site4_donor1_multiome	Naive CD20+ B	0.0	0.0066901823050786	0.0094022945550658
site4_donor1_multiome	Transitional B	0.0	0.0064647551148366	0.009089403275764
site4_donor1_multiome	Progenitor	0.0312181458598033	0.0058935612178305	0.0077260354098912
site4_donor1_multiome	Differentiated	0.0227401894264028	0.0048799801007559	0.0060482835942838
site4_donor8_multiome	CD4+ T activated	0.0226030290959835	0.0063022975516795	0.0088000141692846
site4_donor8_multiome	CD8+ T	0.0208370329270747	0.0047600957940578	0.0060799682786119
site4_donor8_multiome	Naive CD20+ B	0.014391180288956	0.0057848002321121	0.0081004238325689
site4_donor8_multiome	Proerythroblast	0.0267739665397037	0.0062551713010693	0.0085390572720097
site4_donor8_multiome	Transitional B	0.0421466005722646	0.0065752074210808	0.0093660260229965
site4_donor8_multiome	Progenitor	0.0224859908031307	0.0053187996700488	0.0068948175123868
site4_donor8_multiome	Differentiated	0.0192376568109616	0.0047584380924652	0.0058606927317569
site4_donor9_multiome	CD8+ T	0.0	0.0068368057469785	0.0089377690393815
site4_donor9_multiome	Naive CD20+ B	0.0092081877982534	0.0069548828068939	0.0087273273762818
site4_donor9_multiome	Transitional B	0.0	0.0075399687916859	0.0103122568493708
site4_donor9_multiome	Progenitor	0.0527643269412356	0.0072892519614667	0.0095802091496983
site4_donor9_multiome	Differentiated	0.0162561936989463	0.0065952195586705	0.0067703285434052
