## Supplementary material for "State-dependent geometric constraints reveal a regulatory gate in hematopoietic progenitors": data supplementary: Fig_MI_State.tsv

donor	state_label	is_aggregate	n_total	n_subsample	mi_k10_mean	mi_k10_ci_low	mi_k10_ci_high	mi_k5_mean	mi_k20_mean	mi_null_mean	mi_null_sd	p_perm	delta_mi
site1_donor1_multiome	CD14+ Mono	False	921	921	0.0222054499829695	0.0222054499829695	0.0222054499829695	0.0	0.0343183833228595	0.006557962974988	0.0086037560739529	0.0675864827034593	0.0156474870079815
site1_donor1_multiome	CD4+ T activated	False	836	836	0.0263274088757672	0.0263274088757672	0.0263274088757672	0.0071633245165587	0.0364676041291609	0.0063267585472153	0.0085132438663547	0.0361927614477104	0.0200006503285518
site1_donor1_multiome	CD4+ T naive	False	543	543	0.0406154371161875	0.0406154371161875	0.0406154371161875	0.1038264024076784	0.0513923451222462	0.0070027958899074	0.0100401725529556	0.0093981203759248	0.0336126412262801
site1_donor1_multiome	CD8+ T	False	725	725	0.0550069805503605	0.0550069805503605	0.0550069805503605	0.0558895166845294	0.0582595737233893	0.0066562234819357	0.0091168837549768	0.0001999600079984	0.0483507570684247
site1_donor1_multiome	Erythroblast	False	797	797	0.0822016465718507	0.0822016465718507	0.0822016465718507	0.0875557673278519	0.0803520230682695	0.0070099655552672	0.0088807625449707	0.0001999600079984	0.0751916810165834
site1_donor1_multiome	NK	False	591	591	0.0405276664736939	0.0405276664736939	0.0405276664736939	0.041294589507709	0.0276349614769424	0.0069453325352374	0.0098452168739604	0.0091981603679264	0.0335823339384565
site1_donor1_multiome	Differentiated	True	5892	2000	0.0709017780551832	0.0569465941920736	0.0924156879945371	0.0752691418041922	0.0695032687337051	0.0053319330394215	0.0062123733145223	0.0001999600079984	0.0655698450157617
site1_donor2_multiome	CD14+ Mono	False	704	704	0.0427565470288415	0.0427565470288415	0.0427565470288415	0.0568373032226166	0.0468283353026484	0.006868091025927	0.0094459282004035	0.00499900019996	0.0358884560029145
site1_donor2_multiome	CD4+ T activated	False	709	709	0.0325402080903751	0.0325402080903751	0.0325402080903751	0.0359200156701424	0.0345740702449539	0.006815584976007	0.0091621785915437	0.0201959608078384	0.0257246231143681
site1_donor2_multiome	CD4+ T naive	False	1289	1289	0.0138170302440308	0.0138170302440308	0.0138170302440308	5.187772477555086e-05	0.0151691626665453	0.0058911060235881	0.0074873892157111	0.1541691661667666	0.0079259242204426
site1_donor2_multiome	CD8+ T	False	1632	1632	0.0274858097982582	0.0274858097982582	0.0274858097982582	0.0228959336820873	0.0083090583725802	0.0056464486241135	0.0068905036914578	0.0087982403519296	0.0218393611741446
site1_donor2_multiome	NK	False	982	982	0.0	0.0	0.0	0.0411243799538612	0.0068037912202845	0.0062580798537708	0.0081762654846762	1.0	-0.0062580798537708
site1_donor2_multiome	Differentiated	True	6551	2000	0.0467771341597114	0.0329685126180982	0.0633627922523236	0.0504400967234388	0.04006601126055	0.0054652705968061	0.0064056362367599	0.0001999600079984	0.0413118635629052
site1_donor3_multiome	CD4+ T naive	False	533	533	0.0272472009527309	0.0272472009527309	0.0272472009527309	0.0096001082651762	0.0167072407049531	0.0078031928234056	0.0105322053212536	0.0645870825834833	0.0194440081293252
site1_donor3_multiome	CD8+ T	False	1020	1020	0.0044098064206306	0.0044098064206306	0.0044098064206306	0.0249222563107762	0.0039161819172539	0.0067489978829692	0.008229814091628	0.4707058588282343	-0.0023391914623386
site1_donor3_multiome	NK	False	696	696	0.0209089289668673	0.0209089289668673	0.0209089289668673	0.014444568691581	0.0	0.0076517972958825	0.0100007121411696	0.1141771645670865	0.0132571316709848
site1_donor3_multiome	Differentiated	True	4058	2000	0.0355001744949063	0.0212770240749708	0.0547126573013592	0.0357042406076767	0.0365766760454932	0.0065241411029241	0.0067725526418537	0.0007998400319936	0.0289760333919821
site2_donor1_multiome	CD14+ Mono	False	1308	1308	0.0109322609774951	0.0109322609774951	0.0109322609774951	0.0104185163418977	0.0159528204496588	0.0070966732813757	0.0079935076590149	0.2761447710457908	0.0038355876961193
site2_donor1_multiome	Differentiated	True	3883	2000	0.0169473979141921	0.0030713642724757	0.0290030446844347	0.0180394925050589	0.0184414310558706	0.0064633549214867	0.0067937447825566	0.0893821235752849	0.0104840429927054
site2_donor4_multiome	CD14+ Mono	False	1140	1140	0.020293604299713	0.020293604299713	0.020293604299713	0.025996251829456	0.006543050339725	0.0060992308201417	0.0078755059639854	0.0701859628074385	0.0141943734795713
site2_donor4_multiome	Erythroblast	False	1485	1485	0.0148762284178101	0.0148762284178101	0.0148762284178101	0.0076611950996028	0.0133787361776649	0.0060929458346252	0.0071680825577971	0.1309738052389522	0.0087832825831848
site2_donor4_multiome	Naive CD20+ B	False	590	590	0.0295210684130964	0.0295210684130964	0.0295210684130964	0.0380401377567602	0.0074582051818872	0.0069670721224165	0.0097137268462176	0.037992401519696	0.0225539962906799
site2_donor4_multiome	Normoblast	False	641	641	0.0330479552989064	0.0330479552989064	0.0330479552989064	0.0281004796817945	0.0077568659683091	0.007083890529052	0.0096858731031288	0.025994801039792	0.0259640647698544
site2_donor4_multiome	Progenitor	True	827	827	0.0199914387780761	0.0199914387780761	0.0199914387780761	0.0537797878476471	0.0349803591020458	0.0065873157311991	0.0087143347784409	0.0971805638872225	0.013404123046877
site2_donor4_multiome	Differentiated	True	5284	2000	0.0182985585735911	0.0057874124946188	0.0365280735808963	0.0214268778693704	0.0174213633855794	0.0054318669146683	0.0063465472605699	0.0447910417916416	0.0128666916589227
site2_donor5_multiome	CD14+ Mono	False	1716	1716	0.0391605707953948	0.0391605707953948	0.0391605707953948	0.0294560187998182	0.0432745459724515	0.0061540200299532	0.0070520293984808	0.0001999600079984	0.0330065507654416
site2_donor5_multiome	CD8+ T	False	752	752	0.0	0.0	0.0	0.0	0.0	0.0069898520517821	0.0093545729458402	1.0	-0.0069898520517821
site2_donor5_multiome	NK	False	848	848	0.0179854528406968	0.0179854528406968	0.0179854528406968	0.0034863732513485	0.0206599599238233	0.0067870801728254	0.0087134607156584	0.1235752849430114	0.0111983726678713
site2_donor5_multiome	Differentiated	True	4857	2000	0.0280661028624293	0.016697721529006	0.0388775727023924	0.0331459122650938	0.0287100893320911	0.0060755649438532	0.0065519555580115	0.0043991201759648	0.021990537918576
site3_donor10_multiome	CD14+ Mono	False	1603	1603	0.0494430335957822	0.0494430335957822	0.0494430335957822	0.0385748246508761	0.0425127287508217	0.0056176975464882	0.0067866931637782	0.0001999600079984	0.043825336049294
site3_donor10_multiome	NK	False	545	545	0.0546778447511417	0.0546778447511417	0.0546778447511417	0.0537236664969853	0.0511811645055706	0.0073666465117277	0.0103404123110422	0.0017996400719856	0.047311198239414
site3_donor10_multiome	Progenitor	True	1190	1190	0.0955714943290635	0.0955714943290635	0.0955714943290635	0.0974591569518352	0.0988372313162448	0.0059818157191274	0.0076337076712796	0.0001999600079984	0.0895896786099361
site3_donor10_multiome	Differentiated	True	5591	2000	0.0108749904133672	0.0	0.0228931358117446	0.0062895410767092	0.0119278273803446	0.0052029924635693	0.0062375290291919	0.1851629674065187	0.0056719979497978
site3_donor3_multiome	CD14+ Mono	False	855	855	0.0325091822967653	0.0325091822967653	0.0325091822967653	0.0190266989240015	0.0238041629753729	0.0068903624275368	0.0089109694177434	0.0171965606878624	0.0256188198692284
site3_donor3_multiome	Differentiated	True	3826	2000	0.0148944019725707	0.0024456518590201	0.0239815810003792	0.0175742594717756	0.0138426294918617	0.0063827519066546	0.0067874838513627	0.1275744851029794	0.0085116500659161
site3_donor6_multiome	Differentiated	True	1432	1432	0.0276706961149075	0.0276706961149075	0.0276706961149075	0.0208468893766005	0.0224880453059483	0.0113942802960182	0.009052325512391	0.0517896420715856	0.0162764158188892
site3_donor7_multiome	CD14+ Mono	False	674	674	0.0749851733757491	0.0749851733757491	0.0749851733757491	0.0774892482424163	0.0921674279545055	0.0092886977797656	0.0106722057239899	0.0001999600079984	0.0656964755959834
site3_donor7_multiome	Differentiated	True	1677	1677	0.0407516765123352	0.0407516765123352	0.0407516765123352	0.0463756261248429	0.0326277135040742	0.0113373772686113	0.0085204932256711	0.0015996800639872	0.0294142992437239
site4_donor1_multiome	CD14+ Mono	False	1014	1014	0.0225233413849021	0.0225233413849021	0.0225233413849021	0.0	0.0245217971620785	0.0057752847598164	0.0078206128971381	0.0445910817836432	0.0167480566250857
site4_donor1_multiome	CD4+ T activated	False	619	619	0.0548575959864612	0.0548575959864612	0.0548575959864612	0.0511495081569233	0.0270712028728992	0.00697504492582	0.009903991079489	0.0005998800239952	0.0478825510606411
site4_donor1_multiome	CD8+ T	False	759	759	0.0	0.0	0.0	0.0	0.011465971736893	0.0064451190147184	0.0088714851507458	1.0	-0.0064451190147184
site4_donor1_multiome	NK	False	1124	1124	0.0117068500757255	0.0117068500757255	0.0117068500757255	0.0107989810085058	0.0088789436937695	0.005710751092704	0.0074773056018886	0.2015596880623875	0.0059960989830215
site4_donor1_multiome	Naive CD20+ B	False	626	626	0.0	0.0	0.0	0.0	0.0043713767228377	0.0066901823050786	0.0094022945550658	1.0	-0.0066901823050786
site4_donor1_multiome	Transitional B	False	695	695	0.0	0.0	0.0	0.0	0.0	0.0064647551148366	0.009089403275764	1.0	-0.0064647551148366
site4_donor1_multiome	Progenitor	True	1124	1124	0.0312181458598033	0.0312181458598033	0.0312181458598033	0.0474987323886271	0.0338440579534573	0.0058935612178305	0.0077260354098912	0.0083983203359328	0.0253245846419727
site4_donor1_multiome	Differentiated	True	6899	2000	0.0227401894264028	0.0162074723463132	0.0311622373628114	0.0279939008513524	0.0205882540013255	0.0048799801007559	0.0060482835942838	0.011997600479904	0.0178602093256468
site4_donor8_multiome	CD4+ T activated	False	684	684	0.0226030290959835	0.0226030290959835	0.0226030290959835	0.0279201633529053	0.0113453757223993	0.0063022975516795	0.0088000141692846	0.0689862027594481	0.0163007315443039
site4_donor8_multiome	CD8+ T	False	4089	2000	0.0208370329270747	0.0074579462396333	0.0361945142588551	0.0240966958067364	0.0176687437274961	0.0047600957940578	0.0060799682786119	0.022995400919816	0.0160769371330169
site4_donor8_multiome	Naive CD20+ B	False	883	883	0.014391180288956	0.014391180288956	0.014391180288956	0.0027694247331133	0.0118423045114992	0.0057848002321121	0.0081004238325689	0.1507698460307938	0.0086063800568438
site4_donor8_multiome	Proerythroblast	False	800	800	0.0267739665397037	0.0267739665397037	0.0267739665397037	0.0390220449206655	0.0089549696349102	0.0062551713010693	0.0085390572720097	0.03499300139972	0.0205187952386344
site4_donor8_multiome	Transitional B	False	630	630	0.0421466005722646	0.0421466005722646	0.0421466005722646	0.0434260563788861	0.0296232705278889	0.0065752074210808	0.0093660260229965	0.0051989602079584	0.0355713931511837
site4_donor8_multiome	Progenitor	True	1421	1421	0.0224859908031307	0.0224859908031307	0.0224859908031307	0.0230778755674903	0.0235681426729676	0.0053187996700488	0.0068948175123868	0.0241951609678064	0.0171671911330818
site4_donor8_multiome	Differentiated	True	8455	2000	0.0192376568109616	0.0088262822334199	0.0302298035416907	0.0212517684281581	0.0179522244522456	0.0047584380924652	0.0058606927317569	0.0265946810637872	0.0144792187184963
site4_donor9_multiome	CD8+ T	False	805	805	0.0	0.0	0.0	0.0048506637196741	0.0	0.0068368057469785	0.0089377690393815	1.0	-0.0068368057469785
site4_donor9_multiome	Naive CD20+ B	False	897	897	0.0092081877982534	0.0092081877982534	0.0092081877982534	0.0393829931291875	0.0017368781130029	0.0069548828068939	0.0087273273762818	0.3183363327334533	0.0022533049913595
site4_donor9_multiome	Transitional B	False	542	542	0.0	0.0	0.0	0.0018450665101439	0.0	0.0075399687916859	0.0103122568493708	1.0	-0.0075399687916859
site4_donor9_multiome	Progenitor	True	719	719	0.0527643269412356	0.0527643269412356	0.0527643269412356	0.061368391727171	0.0456239349917604	0.0072892519614667	0.0095802091496983	0.0003999200159968	0.0454750749797688
site4_donor9_multiome	Differentiated	True	3606	2000	0.0162561936989463	0.0070077644129479	0.0250106305446495	0.0226089488541703	0.009619561262472	0.0065952195586705	0.0067703285434052	0.1043791241751649	0.0096609741402758
