## Supplementary material for "State-dependent geometric constraints reveal a regulatory gate in hematopoietic progenitors": data supplementary: manifest_files.tsv

file_path	size_bytes	sha256	last_modified
figures\Figure_1_Validity.pdf	104749	90aa1227eb1b8080c624e16a5ec64ac65192f1c62138e0903aaad720f5673538	2025-12-30T18:30:50.895434
figures\Figure_2_The_Law.pdf	857115	f6376d6389d7b6585e59d5ed78d0d13ce0c6e110cdc6c032e11bc97423b221e4	2025-12-30T18:31:07.743858
figures\Figure_3_The_Gate.pdf	158086	646dc55de54b5739e531ad232e2aae94ee099b90a4f515ff430be8c6f28d8584	2025-12-30T18:31:25.454522
figures\source_data\Fig1_QC_metrics.tsv	637	e7548820f5805f44926f297fce32e1e88da06457d9934c6ae9226dbb79d74dd4	2025-12-30T18:30:44.290221
figures\source_data\Fig2_LODO_rates.tsv	106	0f61fad71149d8e555cc1fec42ba53697ea7e3f5c480c77b57e6e99c9e7681f1	2025-12-30T18:30:57.806228
figures\source_data\Fig3_Enrichment.tsv	593	8048edc76b28a8f7a73e66dbfb70fdc12dce4a597706192d1b530cac663417df	2025-12-30T18:31:24.880943
figures\source_data\Fig_MI_Null_vs_Emp.tsv	5258	84f3339ad9c0a027a65df98831f513c15a95bf4f6636ac400e85b70ecf32c5b4	2025-12-31T12:13:43.305929
figures\source_data\Fig_MI_State.tsv	12309	0c6b981957f0af302eb69c56841340efe17ee2dd518f12694836fc3d125808f3	2025-12-31T12:13:43.304921
reports\Falsification_Report_MI.md	3625	389d8222245da29bef90a3f83c9771c0e81857a89e4a852c393cb4c6cd064b21	2025-12-31T12:14:57.977764
scripts\analysis_pipeline_mi.py	8018	2be8e548a52c6d9620d4b39ed453c200f746076dfc95baae1c0bcccecb8c5069	2025-12-31T11:05:13.630485
scripts\freeze_package.py	3428	c982e31b56a63642d2702b19258db9b69d80d4710a260cf51f59437ab986c523	2025-12-31T12:28:13.364131
scripts\generate_mi_figure.py	2200	93b9b1b20d4381ad57ed83e671cf2aa1a2cb2f7e48a6feb23522d39e95132bdf	2025-12-31T12:27:35.550395
scripts\generate_tables_mi.py	4737	1154a48854047f1bd1d85d36c1d0d4f9225d7d3240de3add34784aafaa7f53ca	2025-12-31T09:07:59.181853
scripts\package_assembler.py	4205	d42eb9cff05bf71400edc3142c40f244dd90cc20ad5c6018b5e013d39d05e1ae	2025-12-31T12:27:28.407394
supplementary\Supplementary_Fig_MI.pdf	14398	759e3a538a9187b4dd3bbbd8bdf7f5be760c944af477551a78f1801520316827	2025-12-31T12:27:56.113390
tables\Table_S1_Registry.tsv	1532	aad501c8a3806be29ff4c0b7c01ea455ea9c87f9ee261fb5cd6f9cc0233f9e2b	2025-12-30T18:31:26.645555
tables\Table_S2_LODO_Results.tsv	885	21d8290a6a34c573b636502ffbd324d43a1606db734866ff67e6e9bbc9e7938b	2025-12-30T18:31:26.647615
tables\Table_S3_Threshold_Sensitivity.tsv	13725	ce0ce1c2737e2d6029ae4127e0cd9d94d2acabc8d28e5e322848f57df5ff2c4b	2025-12-30T18:31:26.665469
tables\Table_S4_Violator_Enrichment.tsv	1646	53f74ce7d0f9699502d46bf4423d7909a0a186a70d1e66532978ddd079218058	2025-12-30T18:31:27.396381
tables\Table_S5_Null_Model_Stats.tsv	604	bc234a416e9e4a13f108ff9e815fd63fcccdb68539ffc9093cddd43c32c27342	2025-12-30T18:31:27.398858
tables\Table_S6_Violator_QC.tsv	443	f296a7e9d43f0d57a30e84d7e3afe33ad52b75f2d66fa721135a50ffdc7ca872	2025-12-30T18:31:35.182068
tables\Table_S7_MI_Donor_State.tsv	8990	6f10f800e00460c7c089779a365bd4fdd527f0151fa58555b0e1b7da17b91b6d	2025-12-31T12:13:43.294802
tables\Table_S8_MI_Null_Stats.tsv	7370	199a0660cf52e84d6b5317b10908f46e820d68d4ab85bd8d4bafa7b443c09434	2025-12-31T12:13:43.296433
tables\Table_S9_Donor_Level_Inference.tsv	494	48b316f2164b59072edf33b3a07c47f5a419db7a165a62f5aa8cc0835f3e8213	2025-12-31T12:13:43.303488
