## Supplementary material for "State-dependent geometric constraints reveal a regulatory gate in hematopoietic progenitors": data supplementary: Table_S1_Registry.tsv

dataset_id	sample_id	status	exclusion_reason
GSE194122	site1_donor1_multiome	Included	N/A
GSE194122	site1_donor2_multiome	Included	N/A
GSE194122	site1_donor3_multiome	Included	N/A
GSE194122	site2_donor1_multiome	Included	N/A
GSE194122	site2_donor4_multiome	Included	N/A
GSE194122	site2_donor5_multiome	Included	N/A
GSE194122	site3_donor10_multiome	Included	N/A
GSE194122	site3_donor3_multiome	Included	N/A
GSE194122	site3_donor6_multiome	Included	N/A
GSE194122	site3_donor7_multiome	Included	N/A
GSE194122	site4_donor1_multiome	Included	N/A
GSE194122	site4_donor8_multiome	Included	N/A
GSE194122	site4_donor9_multiome	Included	N/A
GSE194122	GSE194122_openproblems_neurips2021_cite_BMMC_processed.h5ad.gz	Excluded	NO_DONOR_RESOLVED
GSE194122	AGGREGATED	Excluded	PAIRING_FAIL: UNKNOWN (Rate=0.0)
GSE199994	HD1	Excluded	PAIRING_FAIL: UNIMODAL_FEATURES_FOUND (Rate=0.0)
GSE199994	HD2	Excluded	PAIRING_FAIL: UNIMODAL_FEATURES_FOUND (Rate=0.0)
GSE199994	P1	Excluded	PAIRING_FAIL: UNIMODAL_FEATURES_FOUND (Rate=0.0)
GSE199994	P2	Excluded	PAIRING_FAIL: UNIMODAL_FEATURES_FOUND (Rate=0.0)
GSE199994	P3	Excluded	PAIRING_FAIL: UNIMODAL_FEATURES_FOUND (Rate=0.0)
GSE199994	P4	Excluded	PAIRING_FAIL: UNIMODAL_FEATURES_FOUND (Rate=0.0)
GSE199994	P5	Excluded	PAIRING_FAIL: UNIMODAL_FEATURES_FOUND (Rate=0.0)
GSE199994	P6	Excluded	PAIRING_FAIL: UNIMODAL_FEATURES_FOUND (Rate=0.0)
GSE199994	P7	Excluded	PAIRING_FAIL: UNIMODAL_FEATURES_FOUND (Rate=0.0)
GSE199994	P8	Excluded	PAIRING_FAIL: UNIMODAL_FEATURES_FOUND (Rate=0.0)
