## Supplementary material for "State-dependent geometric constraints reveal a regulatory gate in hematopoietic progenitors": data supplementary: Table_S2_LODO_Results.tsv

Donor	ATAC_Threshold_q95	RNA_Threshold_q05	Violation_Rate_Observed	Violation_Rate_Null_Mean	N_Cells	N_Violations
site1_donor1_multiome	8014.8008	1202.3567	0.0	0.0	6224	0
site1_donor2_multiome	8042.0	1201.8501	0.0	0.0	6740	0
site1_donor3_multiome	7969.5508	1204.9446	0.0	0.0	4279	0
site2_donor1_multiome	7997.5977	1204.9678	0.0	0.0	4220	0
site2_donor4_multiome	8010.0	1202.4568	0.0	0.0	6111	0
site2_donor5_multiome	8049.3477	1204.3163	0.0	0.0	4895	0
site3_donor10_multiome	7969.0	1201.8251	0.0	0.0	6781	0
site3_donor3_multiome	7658.8477	1204.9176	0.0	0.0	4325	0
site3_donor6_multiome	7959.5508	1207.9969	0.0	0.0	1679	0
site3_donor7_multiome	7968.0	1207.8682	0.0	0.0	1771	0
site4_donor1_multiome	7675.0	1244.4916	0.039387	0.024854	8023	316
site4_donor8_multiome	7922.5938	1201.1508	0.000101	0.000709	9876	1
site4_donor9_multiome	7873.0	1271.9154	0.064971	0.052948	4325	281
