## Supplementary material for "State-dependent geometric constraints reveal a regulatory gate in hematopoietic progenitors": data supplementary: Table_S3_Threshold_Sensitivity.tsv

test_donor	q_atac_target	q_rna_target	thresh_atac	thresh_rna	n_cells	n_violations	violation_rate
site1_donor1_multiome	0.9	0.1	6519.0	1270.8293	6224	0	0.0
site1_donor1_multiome	0.9	0.05	6519.0	1202.3567	6224	0	0.0
site1_donor1_multiome	0.9	0.025	6519.0	1154.304	6224	0	0.0
site1_donor1_multiome	0.9	0.01	6519.0	1106.6075	6224	0	0.0
site1_donor1_multiome	0.95	0.1	8014.801	1270.8293	6224	0	0.0
site1_donor1_multiome	0.95	0.05	8014.801	1202.3567	6224	0	0.0
site1_donor1_multiome	0.95	0.025	8014.801	1154.304	6224	0	0.0
site1_donor1_multiome	0.95	0.01	8014.801	1106.6075	6224	0	0.0
site1_donor1_multiome	0.975	0.1	9517.0	1270.8293	6224	0	0.0
site1_donor1_multiome	0.975	0.05	9517.0	1202.3567	6224	0	0.0
site1_donor1_multiome	0.975	0.025	9517.0	1154.304	6224	0	0.0
site1_donor1_multiome	0.975	0.01	9517.0	1106.6075	6224	0	0.0
site1_donor1_multiome	0.99	0.1	11472.332	1270.8293	6224	0	0.0
site1_donor1_multiome	0.99	0.05	11472.332	1202.3567	6224	0	0.0
site1_donor1_multiome	0.99	0.025	11472.332	1154.304	6224	0	0.0
site1_donor1_multiome	0.99	0.01	11472.332	1106.6075	6224	0	0.0
site1_donor2_multiome	0.9	0.1	6527.5977	1269.8815	6740	0	0.0
site1_donor2_multiome	0.9	0.05	6527.5977	1201.8501	6740	0	0.0
site1_donor2_multiome	0.9	0.025	6527.5977	1153.8591	6740	0	0.0
site1_donor2_multiome	0.9	0.01	6527.5977	1106.3402	6740	0	0.0
site1_donor2_multiome	0.95	0.1	8042.0	1269.8815	6740	0	0.0
site1_donor2_multiome	0.95	0.05	8042.0	1201.8501	6740	0	0.0
site1_donor2_multiome	0.95	0.025	8042.0	1153.8591	6740	0	0.0
site1_donor2_multiome	0.95	0.01	8042.0	1106.3402	6740	0	0.0
site1_donor2_multiome	0.975	0.1	9532.0	1269.8815	6740	0	0.0
site1_donor2_multiome	0.975	0.05	9532.0	1201.8501	6740	0	0.0
site1_donor2_multiome	0.975	0.025	9532.0	1153.8591	6740	0	0.0
site1_donor2_multiome	0.975	0.01	9532.0	1106.3402	6740	0	0.0
site1_donor2_multiome	0.99	0.1	11518.922	1269.8815	6740	0	0.0
site1_donor2_multiome	0.99	0.05	11518.922	1201.8501	6740	0	0.0
site1_donor2_multiome	0.99	0.025	11518.922	1153.8591	6740	0	0.0
site1_donor2_multiome	0.99	0.01	11518.922	1106.3402	6740	0	0.0
site1_donor3_multiome	0.9	0.1	6473.0	1274.5745	4279	0	0.0
site1_donor3_multiome	0.9	0.05	6473.0	1204.9446	4279	0	0.0
site1_donor3_multiome	0.9	0.025	6473.0	1155.8627	4279	0	0.0
site1_donor3_multiome	0.9	0.01	6473.0	1108.1508	4279	0	0.0
site1_donor3_multiome	0.95	0.1	7969.551	1274.5745	4279	0	0.0
site1_donor3_multiome	0.95	0.05	7969.551	1204.9446	4279	0	0.0
site1_donor3_multiome	0.95	0.025	7969.551	1155.8627	4279	0	0.0
site1_donor3_multiome	0.95	0.01	7969.551	1108.1508	4279	0	0.0
site1_donor3_multiome	0.975	0.1	9485.555	1274.5745	4279	0	0.0
site1_donor3_multiome	0.975	0.05	9485.555	1204.9446	4279	0	0.0
site1_donor3_multiome	0.975	0.025	9485.555	1155.8627	4279	0	0.0
site1_donor3_multiome	0.975	0.01	9485.555	1108.1508	4279	0	0.0
site1_donor3_multiome	0.99	0.1	11405.9375	1274.5745	4279	0	0.0
site1_donor3_multiome	0.99	0.05	11405.9375	1204.9446	4279	0	0.0
site1_donor3_multiome	0.99	0.025	11405.9375	1155.8627	4279	0	0.0
site1_donor3_multiome	0.99	0.01	11405.9375	1108.1508	4279	0	0.0
site2_donor1_multiome	0.9	0.1	6509.0	1274.6176	4220	0	0.0
site2_donor1_multiome	0.9	0.05	6509.0	1204.9678	4220	0	0.0
site2_donor1_multiome	0.9	0.025	6509.0	1155.8737	4220	0	0.0
site2_donor1_multiome	0.9	0.01	6509.0	1108.2247	4220	0	0.0
site2_donor1_multiome	0.95	0.1	7997.5977	1274.6176	4220	0	0.0
site2_donor1_multiome	0.95	0.05	7997.5977	1204.9678	4220	0	0.0
site2_donor1_multiome	0.95	0.025	7997.5977	1155.8737	4220	0	0.0
site2_donor1_multiome	0.95	0.01	7997.5977	1108.2247	4220	0	0.0
site2_donor1_multiome	0.975	0.1	9512.0	1274.6176	4220	0	0.0
site2_donor1_multiome	0.975	0.05	9512.0	1204.9678	4220	0	0.0
site2_donor1_multiome	0.975	0.025	9512.0	1155.8737	4220	0	0.0
site2_donor1_multiome	0.975	0.01	9512.0	1108.2247	4220	0	0.0
site2_donor1_multiome	0.99	0.1	11462.469	1274.6176	4220	0	0.0
site2_donor1_multiome	0.99	0.05	11462.469	1204.9678	4220	0	0.0
site2_donor1_multiome	0.99	0.025	11462.469	1155.8737	4220	0	0.0
site2_donor1_multiome	0.99	0.01	11462.469	1108.2247	4220	0	0.0
site2_donor4_multiome	0.9	0.1	6512.0	1270.9962	6111	0	0.0
site2_donor4_multiome	0.9	0.05	6512.0	1202.4568	6111	0	0.0
site2_donor4_multiome	0.9	0.025	6512.0	1154.357	6111	0	0.0
site2_donor4_multiome	0.9	0.01	6512.0	1106.696	6111	0	0.0
site2_donor4_multiome	0.95	0.1	8010.0	1270.9962	6111	0	0.0
site2_donor4_multiome	0.95	0.05	8010.0	1202.4568	6111	0	0.0
site2_donor4_multiome	0.95	0.025	8010.0	1154.357	6111	0	0.0
site2_donor4_multiome	0.95	0.01	8010.0	1106.696	6111	0	0.0
site2_donor4_multiome	0.975	0.1	9512.0	1270.9962	6111	0	0.0
site2_donor4_multiome	0.975	0.05	9512.0	1202.4568	6111	0	0.0
site2_donor4_multiome	0.975	0.025	9512.0	1154.357	6111	0	0.0
site2_donor4_multiome	0.975	0.01	9512.0	1106.696	6111	0	0.0
site2_donor4_multiome	0.99	0.1	11449.145	1270.9962	6111	0	0.0
site2_donor4_multiome	0.99	0.05	11449.145	1202.4568	6111	0	0.0
site2_donor4_multiome	0.99	0.025	11449.145	1154.357	6111	0	0.0
site2_donor4_multiome	0.99	0.01	11449.145	1106.696	6111	0	0.0
site2_donor5_multiome	0.9	0.1	6537.699	1273.4124	4895	0	0.0
site2_donor5_multiome	0.9	0.05	6537.699	1204.3163	4895	0	0.0
site2_donor5_multiome	0.9	0.025	6537.699	1155.4795	4895	0	0.0
site2_donor5_multiome	0.9	0.01	6537.699	1107.5354	4895	0	0.0
site2_donor5_multiome	0.95	0.1	8049.3477	1273.4124	4895	0	0.0
site2_donor5_multiome	0.95	0.05	8049.3477	1204.3163	4895	0	0.0
site2_donor5_multiome	0.95	0.025	8049.3477	1155.4795	4895	0	0.0
site2_donor5_multiome	0.95	0.01	8049.3477	1107.5354	4895	0	0.0
site2_donor5_multiome	0.975	0.1	9538.0	1273.4124	4895	0	0.0
site2_donor5_multiome	0.975	0.05	9538.0	1204.3163	4895	0	0.0
site2_donor5_multiome	0.975	0.025	9538.0	1155.4795	4895	0	0.0
site2_donor5_multiome	0.975	0.01	9538.0	1107.5354	4895	0	0.0
site2_donor5_multiome	0.99	0.1	11502.281	1273.4124	4895	0	0.0
site2_donor5_multiome	0.99	0.05	11502.281	1204.3163	4895	0	0.0
site2_donor5_multiome	0.99	0.025	11502.281	1155.4795	4895	0	0.0
site2_donor5_multiome	0.99	0.01	11502.281	1107.5354	4895	0	0.0
site3_donor10_multiome	0.9	0.1	6455.0	1269.8152	6781	0	0.0
site3_donor10_multiome	0.9	0.05	6455.0	1201.8251	6781	0	0.0
site3_donor10_multiome	0.9	0.025	6455.0	1153.8413	6781	0	0.0
site3_donor10_multiome	0.9	0.01	6455.0	1106.3129	6781	0	0.0
site3_donor10_multiome	0.95	0.1	7969.0	1269.8152	6781	0	0.0
site3_donor10_multiome	0.95	0.05	7969.0	1201.8251	6781	0	0.0
site3_donor10_multiome	0.95	0.025	7969.0	1153.8413	6781	0	0.0
site3_donor10_multiome	0.95	0.01	7969.0	1106.3129	6781	0	0.0
site3_donor10_multiome	0.975	0.1	9488.0	1269.8152	6781	0	0.0
site3_donor10_multiome	0.975	0.05	9488.0	1201.8251	6781	0	0.0
site3_donor10_multiome	0.975	0.025	9488.0	1153.8413	6781	0	0.0
site3_donor10_multiome	0.975	0.01	9488.0	1106.3129	6781	0	0.0
site3_donor10_multiome	0.99	0.1	11422.664	1269.8152	6781	0	0.0
site3_donor10_multiome	0.99	0.05	11422.664	1201.8251	6781	0	0.0
site3_donor10_multiome	0.99	0.025	11422.664	1153.8413	6781	0	0.0
site3_donor10_multiome	0.99	0.01	11422.664	1106.3129	6781	0	0.0
site3_donor3_multiome	0.9	0.1	6222.699	1274.5071	4325	0	0.0
site3_donor3_multiome	0.9	0.05	6222.699	1204.9176	4325	0	0.0
site3_donor3_multiome	0.9	0.025	6222.699	1155.8564	4325	0	0.0
site3_donor3_multiome	0.9	0.01	6222.699	1108.0605	4325	0	0.0
site3_donor3_multiome	0.95	0.1	7658.8477	1274.5071	4325	0	0.0
site3_donor3_multiome	0.95	0.05	7658.8477	1204.9176	4325	0	0.0
site3_donor3_multiome	0.95	0.025	7658.8477	1155.8564	4325	0	0.0
site3_donor3_multiome	0.95	0.01	7658.8477	1108.0605	4325	0	0.0
site3_donor3_multiome	0.975	0.1	9111.852	1274.5071	4325	0	0.0
site3_donor3_multiome	0.975	0.05	9111.852	1204.9176	4325	0	0.0
site3_donor3_multiome	0.975	0.025	9111.852	1155.8564	4325	0	0.0
site3_donor3_multiome	0.975	0.01	9111.852	1108.0605	4325	0	0.0
site3_donor3_multiome	0.99	0.1	10919.926	1274.5071	4325	0	0.0
site3_donor3_multiome	0.99	0.05	10919.926	1204.9176	4325	0	0.0
site3_donor3_multiome	0.99	0.025	10919.926	1155.8564	4325	0	0.0
site3_donor3_multiome	0.99	0.01	10919.926	1108.0605	4325	0	0.0
site3_donor6_multiome	0.9	0.1	6462.0977	1279.5239	1679	0	0.0
site3_donor6_multiome	0.9	0.05	6462.0977	1207.997	1679	0	0.0
site3_donor6_multiome	0.9	0.025	6462.0977	1158.6974	1679	0	0.0
site3_donor6_multiome	0.9	0.01	6462.0977	1110.1409	1679	0	0.0
site3_donor6_multiome	0.95	0.1	7959.551	1279.5239	1679	0	0.0
site3_donor6_multiome	0.95	0.05	7959.551	1207.997	1679	0	0.0
site3_donor6_multiome	0.95	0.025	7959.551	1158.6974	1679	0	0.0
site3_donor6_multiome	0.95	0.01	7959.551	1110.1409	1679	0	0.0
site3_donor6_multiome	0.975	0.1	9478.867	1279.5239	1679	0	0.0
site3_donor6_multiome	0.975	0.05	9478.867	1207.997	1679	0	0.0
site3_donor6_multiome	0.975	0.025	9478.867	1158.6974	1679	0	0.0
site3_donor6_multiome	0.975	0.01	9478.867	1110.1409	1679	0	0.0
site3_donor6_multiome	0.99	0.1	11426.0	1279.5239	1679	0	0.0
site3_donor6_multiome	0.99	0.05	11426.0	1207.997	1679	0	0.0
site3_donor6_multiome	0.99	0.025	11426.0	1158.6974	1679	0	0.0
site3_donor6_multiome	0.99	0.01	11426.0	1110.1409	1679	0	0.0
site3_donor7_multiome	0.9	0.1	6476.0	1279.4678	1771	0	0.0
site3_donor7_multiome	0.9	0.05	6476.0	1207.8682	1771	0	0.0
site3_donor7_multiome	0.9	0.025	6476.0	1158.638	1771	0	0.0
site3_donor7_multiome	0.9	0.01	6476.0	1110.0668	1771	0	0.0
site3_donor7_multiome	0.95	0.1	7968.0	1279.4678	1771	0	0.0
site3_donor7_multiome	0.95	0.05	7968.0	1207.8682	1771	0	0.0
site3_donor7_multiome	0.95	0.025	7968.0	1158.638	1771	0	0.0
site3_donor7_multiome	0.95	0.01	7968.0	1110.0668	1771	0	0.0
site3_donor7_multiome	0.975	0.1	9482.0	1279.4678	1771	0	0.0
site3_donor7_multiome	0.975	0.05	9482.0	1207.8682	1771	0	0.0
site3_donor7_multiome	0.975	0.025	9482.0	1158.638	1771	0	0.0
site3_donor7_multiome	0.975	0.01	9482.0	1110.0668	1771	0	0.0
site3_donor7_multiome	0.99	0.1	11426.0	1279.4678	1771	0	0.0
site3_donor7_multiome	0.99	0.05	11426.0	1207.8682	1771	0	0.0
site3_donor7_multiome	0.99	0.025	11426.0	1158.638	1771	0	0.0
site3_donor7_multiome	0.99	0.01	11426.0	1110.0668	1771	0	0.0
site4_donor1_multiome	0.9	0.1	6220.0	1360.7247	8023	1147	0.1429639785616352
site4_donor1_multiome	0.9	0.05	6220.0	1244.4916	8023	508	0.0633179608625202
site4_donor1_multiome	0.9	0.025	6220.0	1170.8767	8023	127	0.01582949021563
site4_donor1_multiome	0.9	0.01	6220.0	1113.2534	8023	22	0.0027421164153059
site4_donor1_multiome	0.95	0.1	7675.0	1360.7247	8023	646	0.0805185092858033
site4_donor1_multiome	0.95	0.05	7675.0	1244.4916	8023	316	0.0393867630562133
site4_donor1_multiome	0.95	0.025	7675.0	1170.8767	8023	81	0.0100959740745357
site4_donor1_multiome	0.95	0.01	7675.0	1113.2534	8023	18	0.0022435497943412
site4_donor1_multiome	0.975	0.1	9191.375	1360.7247	8023	345	0.0430013710582076
site4_donor1_multiome	0.975	0.05	9191.375	1244.4916	8023	176	0.0219369313224479
site4_donor1_multiome	0.975	0.025	9191.375	1170.8767	8023	44	0.0054842328306119
site4_donor1_multiome	0.975	0.01	9191.375	1113.2534	8023	9	0.0011217748971706
site4_donor1_multiome	0.99	0.1	11177.75	1360.7247	8023	130	0.0162034151813536
site4_donor1_multiome	0.99	0.05	11177.75	1244.4916	8023	61	0.007603140969712
site4_donor1_multiome	0.99	0.025	11177.75	1170.8767	8023	15	0.0018696248286177
site4_donor1_multiome	0.99	0.01	11177.75	1113.2534	8023	4	0.0004985666209647
site4_donor8_multiome	0.9	0.1	6387.0	1276.3356	9876	129	0.0130619684082624
site4_donor8_multiome	0.9	0.05	6387.0	1201.1508	9876	10	0.0010125556905629
site4_donor8_multiome	0.9	0.025	6387.0	1152.3184	9876	2	0.0002025111381125
site4_donor8_multiome	0.9	0.01	6387.0	1104.7229	9876	0	0.0
site4_donor8_multiome	0.95	0.1	7922.5938	1276.3356	9876	58	0.0058728230052652
site4_donor8_multiome	0.95	0.05	7922.5938	1201.1508	9876	1	0.0001012555690562
site4_donor8_multiome	0.95	0.025	7922.5938	1152.3184	9876	0	0.0
site4_donor8_multiome	0.95	0.01	7922.5938	1104.7229	9876	0	0.0
site4_donor8_multiome	0.975	0.1	9483.703	1276.3356	9876	24	0.0024301336573511
site4_donor8_multiome	0.975	0.05	9483.703	1201.1508	9876	0	0.0
site4_donor8_multiome	0.975	0.025	9483.703	1152.3184	9876	0	0.0
site4_donor8_multiome	0.975	0.01	9483.703	1104.7229	9876	0	0.0
site4_donor8_multiome	0.99	0.1	11474.844	1276.3356	9876	5	0.0005062778452814
site4_donor8_multiome	0.99	0.05	11474.844	1201.1508	9876	0	0.0
site4_donor8_multiome	0.99	0.025	11474.844	1152.3184	9876	0	0.0
site4_donor8_multiome	0.99	0.01	11474.844	1104.7229	9876	0	0.0
site4_donor9_multiome	0.9	0.1	6403.699	1346.9138	4325	531	0.1227745664739884
site4_donor9_multiome	0.9	0.05	6403.699	1271.9154	4325	476	0.110057803468208
site4_donor9_multiome	0.9	0.025	6403.699	1221.2206	4325	389	0.0899421965317919
site4_donor9_multiome	0.9	0.01	6403.699	1177.3864	4325	289	0.0668208092485549
site4_donor9_multiome	0.95	0.1	7873.0	1346.9138	4325	308	0.0712138728323699
site4_donor9_multiome	0.95	0.05	7873.0	1271.9154	4325	281	0.0649710982658959
site4_donor9_multiome	0.95	0.025	7873.0	1221.2206	4325	239	0.0552601156069364
site4_donor9_multiome	0.95	0.01	7873.0	1177.3864	4325	176	0.0406936416184971
site4_donor9_multiome	0.975	0.1	9425.852	1346.9138	4325	136	0.0314450867052023
site4_donor9_multiome	0.975	0.05	9425.852	1271.9154	4325	123	0.0284393063583815
site4_donor9_multiome	0.975	0.025	9425.852	1221.2206	4325	110	0.0254335260115606
site4_donor9_multiome	0.975	0.01	9425.852	1177.3864	4325	81	0.0187283236994219
site4_donor9_multiome	0.99	0.1	11389.309	1346.9138	4325	50	0.0115606936416184
site4_donor9_multiome	0.99	0.05	11389.309	1271.9154	4325	45	0.0104046242774566
site4_donor9_multiome	0.99	0.025	11389.309	1221.2206	4325	42	0.0097109826589595
site4_donor9_multiome	0.99	0.01	11389.309	1177.3864	4325	30	0.006936416184971
