## Supplementary material for "State-dependent geometric constraints reveal a regulatory gate in hematopoietic progenitors": data supplementary: Table_S4_Violator_Enrichment.tsv

donor	label	n_viol_in_label	n_total_in_label	frac_viol	enrichment	p_value_fisher	fdr_bh
site4_donor1_multiome	MK/E prog	63	201	0.31343	7.9578	7.489334259434486e-41	3.370200416745519e-40
site4_donor1_multiome	Proerythroblast	80	322	0.24845	6.3079	9.36375908457197e-44	8.427383176114773e-43
site4_donor1_multiome	G/M prog	35	171	0.20468	5.1966	2.9380106551506766e-16	8.81403196545203e-16
site4_donor1_multiome	cDC2	15	111	0.13514	3.431	2.6948916122674117e-05	6.063506127601677e-05
site4_donor1_multiome	HSC	15	139	0.10791	2.7398	0.00035712774866820496	0.0006428299476027689
site4_donor1_multiome	pDC	14	157	0.08917	2.264	0.0035079747765309867	0.004510253284111269
site4_donor1_multiome	Lymph prog	24	291	0.08247	2.094	0.00046953909715001713	0.0007043086457250257
site4_donor1_multiome	Transitional B	18	695	0.0259	0.6576	0.9826605900346744	0.9956063615421394
site4_donor1_multiome	CD14+ Mono	26	1014	0.02564	0.651	0.9956063615421394	0.9956063615421394
site4_donor9_multiome	G/M prog	28	86	0.32558	5.0112	1.7310085183462463e-13	4.0390198761412413e-13
site4_donor9_multiome	MK/E prog	25	80	0.3125	4.8098	1.0419432244878038e-11	1.823400642853657e-11
site4_donor9_multiome	Lymph prog	80	289	0.27682	4.2606	1.6599860870335757e-32	1.161990260923503e-31
site4_donor9_multiome	Proerythroblast	51	192	0.26562	4.0884	1.539833438610677e-19	5.38941703513737e-19
site4_donor9_multiome	Transitional B	25	542	0.04613	0.7099	0.9806977804315393	0.9999999999996677
site4_donor9_multiome	CD8+ T	19	805	0.0236	0.3633	0.9999999987507416	0.9999999999996677
site4_donor9_multiome	Naive CD20+ B	17	897	0.01895	0.2917	0.9999999999996677	0.9999999999996677
