## Supplementary material for "State-dependent geometric constraints reveal a regulatory gate in hematopoietic progenitors": data supplementary: Table_S5_Null_Model_Stats.tsv

Donor	Violation_Rate_Observed	Violation_Rate_Null_Mean	Enrichment_Ratio
site1_donor1_multiome	0.0	0.0	0.0
site1_donor2_multiome	0.0	0.0	0.0
site1_donor3_multiome	0.0	0.0	0.0
site2_donor1_multiome	0.0	0.0	0.0
site2_donor4_multiome	0.0	0.0	0.0
site2_donor5_multiome	0.0	0.0	0.0
site3_donor10_multiome	0.0	0.0	0.0
site3_donor3_multiome	0.0	0.0	0.0
site3_donor6_multiome	0.0	0.0	0.0
site3_donor7_multiome	0.0	0.0	0.0
site4_donor1_multiome	0.039387	0.024854	1.5847347877711921
site4_donor8_multiome	0.000101	0.000709	0.1424539598674755
site4_donor9_multiome	0.064971	0.052948	1.2270718208983942
