## Supplementary material for "State-dependent geometric constraints reveal a regulatory gate in hematopoietic progenitors": data supplementary: Table_S6_Violator_QC.tsv

Donor	Metric	Mean_Violator	Mean_Conformist	Diff	P_Value	N_Violators	N_Conformists
site4_donor1_multiome	log_RNA_counts	7.0810595	7.2128325	-0.131773	7.680478872645416e-297	316	7707
site4_donor1_multiome	log_ATAC_counts	9.183718	8.05557	1.1281481	0.0	316	7707
site4_donor9_multiome	log_RNA_counts	7.051431	7.1097226	-0.058291435	4.509947425160336e-45	281	4044
site4_donor9_multiome	log_ATAC_counts	9.171824	8.028759	1.1430655	0.0	281	4044
