## Supplementary material for "State-dependent geometric constraints reveal a regulatory gate in hematopoietic progenitors": data supplementary: Table_S7_MI_Donor_State.tsv

donor	state_label	n_total	n_subsample	mi_k10_mean	mi_k10_ci_low	mi_k10_ci_high	mi_k5_mean	mi_k20_mean	MI (k=10, 95% CI)
site1_donor1_multiome	CD14+ Mono	921	921	0.0222054499829695	0.0222054499829695	0.0222054499829695	0.0	0.0343183833228595	0.0222 [0.0222-0.0222]
site1_donor1_multiome	CD4+ T activated	836	836	0.0263274088757672	0.0263274088757672	0.0263274088757672	0.0071633245165587	0.0364676041291609	0.0263 [0.0263-0.0263]
site1_donor1_multiome	CD4+ T naive	543	543	0.0406154371161875	0.0406154371161875	0.0406154371161875	0.1038264024076784	0.0513923451222462	0.0406 [0.0406-0.0406]
site1_donor1_multiome	CD8+ T	725	725	0.0550069805503605	0.0550069805503605	0.0550069805503605	0.0558895166845294	0.0582595737233893	0.0550 [0.0550-0.0550]
site1_donor1_multiome	Erythroblast	797	797	0.0822016465718507	0.0822016465718507	0.0822016465718507	0.0875557673278519	0.0803520230682695	0.0822 [0.0822-0.0822]
site1_donor1_multiome	NK	591	591	0.0405276664736939	0.0405276664736939	0.0405276664736939	0.041294589507709	0.0276349614769424	0.0405 [0.0405-0.0405]
site1_donor1_multiome	Differentiated	5892	2000	0.0709017780551832	0.0569465941920736	0.0924156879945371	0.0752691418041922	0.0695032687337051	0.0709 [0.0569-0.0924]
site1_donor2_multiome	CD14+ Mono	704	704	0.0427565470288415	0.0427565470288415	0.0427565470288415	0.0568373032226166	0.0468283353026484	0.0428 [0.0428-0.0428]
site1_donor2_multiome	CD4+ T activated	709	709	0.0325402080903751	0.0325402080903751	0.0325402080903751	0.0359200156701424	0.0345740702449539	0.0325 [0.0325-0.0325]
site1_donor2_multiome	CD4+ T naive	1289	1289	0.0138170302440308	0.0138170302440308	0.0138170302440308	5.187772477555086e-05	0.0151691626665453	0.0138 [0.0138-0.0138]
site1_donor2_multiome	CD8+ T	1632	1632	0.0274858097982582	0.0274858097982582	0.0274858097982582	0.0228959336820873	0.0083090583725802	0.0275 [0.0275-0.0275]
site1_donor2_multiome	NK	982	982	0.0	0.0	0.0	0.0411243799538612	0.0068037912202845	0.0000 [0.0000-0.0000]
site1_donor2_multiome	Differentiated	6551	2000	0.0467771341597114	0.0329685126180982	0.0633627922523236	0.0504400967234388	0.04006601126055	0.0468 [0.0330-0.0634]
site1_donor3_multiome	CD4+ T naive	533	533	0.0272472009527309	0.0272472009527309	0.0272472009527309	0.0096001082651762	0.0167072407049531	0.0272 [0.0272-0.0272]
site1_donor3_multiome	CD8+ T	1020	1020	0.0044098064206306	0.0044098064206306	0.0044098064206306	0.0249222563107762	0.0039161819172539	0.0044 [0.0044-0.0044]
site1_donor3_multiome	NK	696	696	0.0209089289668673	0.0209089289668673	0.0209089289668673	0.014444568691581	0.0	0.0209 [0.0209-0.0209]
site1_donor3_multiome	Differentiated	4058	2000	0.0355001744949063	0.0212770240749708	0.0547126573013592	0.0357042406076767	0.0365766760454932	0.0355 [0.0213-0.0547]
site2_donor1_multiome	CD14+ Mono	1308	1308	0.0109322609774951	0.0109322609774951	0.0109322609774951	0.0104185163418977	0.0159528204496588	0.0109 [0.0109-0.0109]
site2_donor1_multiome	Differentiated	3883	2000	0.0169473979141921	0.0030713642724757	0.0290030446844347	0.0180394925050589	0.0184414310558706	0.0169 [0.0031-0.0290]
site2_donor4_multiome	CD14+ Mono	1140	1140	0.020293604299713	0.020293604299713	0.020293604299713	0.025996251829456	0.006543050339725	0.0203 [0.0203-0.0203]
site2_donor4_multiome	Erythroblast	1485	1485	0.0148762284178101	0.0148762284178101	0.0148762284178101	0.0076611950996028	0.0133787361776649	0.0149 [0.0149-0.0149]
site2_donor4_multiome	Naive CD20+ B	590	590	0.0295210684130964	0.0295210684130964	0.0295210684130964	0.0380401377567602	0.0074582051818872	0.0295 [0.0295-0.0295]
site2_donor4_multiome	Normoblast	641	641	0.0330479552989064	0.0330479552989064	0.0330479552989064	0.0281004796817945	0.0077568659683091	0.0330 [0.0330-0.0330]
site2_donor4_multiome	Progenitor	827	827	0.0199914387780761	0.0199914387780761	0.0199914387780761	0.0537797878476471	0.0349803591020458	0.0200 [0.0200-0.0200]
site2_donor4_multiome	Differentiated	5284	2000	0.0182985585735911	0.0057874124946188	0.0365280735808963	0.0214268778693704	0.0174213633855794	0.0183 [0.0058-0.0365]
site2_donor5_multiome	CD14+ Mono	1716	1716	0.0391605707953948	0.0391605707953948	0.0391605707953948	0.0294560187998182	0.0432745459724515	0.0392 [0.0392-0.0392]
site2_donor5_multiome	CD8+ T	752	752	0.0	0.0	0.0	0.0	0.0	0.0000 [0.0000-0.0000]
site2_donor5_multiome	NK	848	848	0.0179854528406968	0.0179854528406968	0.0179854528406968	0.0034863732513485	0.0206599599238233	0.0180 [0.0180-0.0180]
site2_donor5_multiome	Differentiated	4857	2000	0.0280661028624293	0.016697721529006	0.0388775727023924	0.0331459122650938	0.0287100893320911	0.0281 [0.0167-0.0389]
site3_donor10_multiome	CD14+ Mono	1603	1603	0.0494430335957822	0.0494430335957822	0.0494430335957822	0.0385748246508761	0.0425127287508217	0.0494 [0.0494-0.0494]
site3_donor10_multiome	NK	545	545	0.0546778447511417	0.0546778447511417	0.0546778447511417	0.0537236664969853	0.0511811645055706	0.0547 [0.0547-0.0547]
site3_donor10_multiome	Progenitor	1190	1190	0.0955714943290635	0.0955714943290635	0.0955714943290635	0.0974591569518352	0.0988372313162448	0.0956 [0.0956-0.0956]
site3_donor10_multiome	Differentiated	5591	2000	0.0108749904133672	0.0	0.0228931358117446	0.0062895410767092	0.0119278273803446	0.0109 [0.0000-0.0229]
site3_donor3_multiome	CD14+ Mono	855	855	0.0325091822967653	0.0325091822967653	0.0325091822967653	0.0190266989240015	0.0238041629753729	0.0325 [0.0325-0.0325]
site3_donor3_multiome	Differentiated	3826	2000	0.0148944019725707	0.0024456518590201	0.0239815810003792	0.0175742594717756	0.0138426294918617	0.0149 [0.0024-0.0240]
site3_donor6_multiome	Differentiated	1432	1432	0.0276706961149075	0.0276706961149075	0.0276706961149075	0.0208468893766005	0.0224880453059483	0.0277 [0.0277-0.0277]
site3_donor7_multiome	CD14+ Mono	674	674	0.0749851733757491	0.0749851733757491	0.0749851733757491	0.0774892482424163	0.0921674279545055	0.0750 [0.0750-0.0750]
site3_donor7_multiome	Differentiated	1677	1677	0.0407516765123352	0.0407516765123352	0.0407516765123352	0.0463756261248429	0.0326277135040742	0.0408 [0.0408-0.0408]
site4_donor1_multiome	CD14+ Mono	1014	1014	0.0225233413849021	0.0225233413849021	0.0225233413849021	0.0	0.0245217971620785	0.0225 [0.0225-0.0225]
site4_donor1_multiome	CD4+ T activated	619	619	0.0548575959864612	0.0548575959864612	0.0548575959864612	0.0511495081569233	0.0270712028728992	0.0549 [0.0549-0.0549]
site4_donor1_multiome	CD8+ T	759	759	0.0	0.0	0.0	0.0	0.011465971736893	0.0000 [0.0000-0.0000]
site4_donor1_multiome	NK	1124	1124	0.0117068500757255	0.0117068500757255	0.0117068500757255	0.0107989810085058	0.0088789436937695	0.0117 [0.0117-0.0117]
site4_donor1_multiome	Naive CD20+ B	626	626	0.0	0.0	0.0	0.0	0.0043713767228377	0.0000 [0.0000-0.0000]
site4_donor1_multiome	Transitional B	695	695	0.0	0.0	0.0	0.0	0.0	0.0000 [0.0000-0.0000]
site4_donor1_multiome	Progenitor	1124	1124	0.0312181458598033	0.0312181458598033	0.0312181458598033	0.0474987323886271	0.0338440579534573	0.0312 [0.0312-0.0312]
site4_donor1_multiome	Differentiated	6899	2000	0.0227401894264028	0.0162074723463132	0.0311622373628114	0.0279939008513524	0.0205882540013255	0.0227 [0.0162-0.0312]
site4_donor8_multiome	CD4+ T activated	684	684	0.0226030290959835	0.0226030290959835	0.0226030290959835	0.0279201633529053	0.0113453757223993	0.0226 [0.0226-0.0226]
site4_donor8_multiome	CD8+ T	4089	2000	0.0208370329270747	0.0074579462396333	0.0361945142588551	0.0240966958067364	0.0176687437274961	0.0208 [0.0075-0.0362]
site4_donor8_multiome	Naive CD20+ B	883	883	0.014391180288956	0.014391180288956	0.014391180288956	0.0027694247331133	0.0118423045114992	0.0144 [0.0144-0.0144]
site4_donor8_multiome	Proerythroblast	800	800	0.0267739665397037	0.0267739665397037	0.0267739665397037	0.0390220449206655	0.0089549696349102	0.0268 [0.0268-0.0268]
site4_donor8_multiome	Transitional B	630	630	0.0421466005722646	0.0421466005722646	0.0421466005722646	0.0434260563788861	0.0296232705278889	0.0421 [0.0421-0.0421]
site4_donor8_multiome	Progenitor	1421	1421	0.0224859908031307	0.0224859908031307	0.0224859908031307	0.0230778755674903	0.0235681426729676	0.0225 [0.0225-0.0225]
site4_donor8_multiome	Differentiated	8455	2000	0.0192376568109616	0.0088262822334199	0.0302298035416907	0.0212517684281581	0.0179522244522456	0.0192 [0.0088-0.0302]
site4_donor9_multiome	CD8+ T	805	805	0.0	0.0	0.0	0.0048506637196741	0.0	0.0000 [0.0000-0.0000]
site4_donor9_multiome	Naive CD20+ B	897	897	0.0092081877982534	0.0092081877982534	0.0092081877982534	0.0393829931291875	0.0017368781130029	0.0092 [0.0092-0.0092]
site4_donor9_multiome	Transitional B	542	542	0.0	0.0	0.0	0.0018450665101439	0.0	0.0000 [0.0000-0.0000]
site4_donor9_multiome	Progenitor	719	719	0.0527643269412356	0.0527643269412356	0.0527643269412356	0.061368391727171	0.0456239349917604	0.0528 [0.0528-0.0528]
site4_donor9_multiome	Differentiated	3606	2000	0.0162561936989463	0.0070077644129479	0.0250106305446495	0.0226089488541703	0.009619561262472	0.0163 [0.0070-0.0250]
