## Supplementary material for "State-dependent geometric constraints reveal a regulatory gate in hematopoietic progenitors": data supplementary: Table_S9_Donor_Level_Inference.tsv

donor	Progenitor	Differentiated	Delta_MI	Verdict_Local
site2_donor4_multiome	0.0199914387780761	0.0182985585735911	0.0016928802044849992	False
site3_donor10_multiome	0.0955714943290635	0.0108749904133672	0.0846965039156963	False
site4_donor1_multiome	0.0312181458598033	0.0227401894264028	0.008477956433400501	False
site4_donor8_multiome	0.0224859908031307	0.0192376568109616	0.003248333992169103	False
site4_donor9_multiome	0.0527643269412356	0.0162561936989463	0.0365081332422893	False
